# Suppression of astrocyte BMP signaling improves fragile X syndrome molecular signatures and functional deficits

**DOI:** 10.1101/2024.06.19.599752

**Authors:** James Deng, Lara Labarta-Bajo, Ashley N. Brandebura, Samuel B. Kahn, Antonio F. M. Pinto, Jolene K. Diedrich, Nicola J. Allen

## Abstract

Fragile X syndrome (FXS) is a monogenic neurodevelopmental disorder with manifestations spanning molecular, neuroanatomical, and behavioral changes. Astrocytes contribute to FXS pathogenesis and show hundreds of dysregulated genes and proteins; targeting upstream pathways mediating astrocyte changes in FXS could therefore be a point of intervention. To address this, we focused on the bone morphogenetic protein (BMP) pathway, which is upregulated in FXS astrocytes. We generated a conditional KO (cKO) of Smad4 in astrocytes to suppress BMP signaling, and found this lessens audiogenic seizure severity in FXS mice. To ask how this occurs on a molecular level, we performed *in vivo* transcriptomic and proteomic profiling of cortical astrocytes, finding upregulation of metabolic pathways, and downregulation of secretory machinery and secreted proteins in FXS astrocytes, with these alterations no longer present when BMP signaling is suppressed. Functionally, astrocyte Smad4 cKO restores deficits in inhibitory synapses present in FXS auditory cortex. Thus, astrocytes contribute to FXS molecular and functional phenotypes, and targeting astrocytes can mitigate FXS symptoms.
