## Supplementary Table 2 for "Suppression of astrocyte BMP signaling improves fragile X syndrome molecular signatures and functional deficits"

### Sheet: Summary
Differentially Expressed Gene Lists
Nuclear RNAseq data
Comparison 1: FXS vs. WT (UP = upregulated in FXS)
Comparison 2: FXS;Smad4cKO vs. FXS (UP = upregulated in FXS;Smad4cKO)
Comparison 3: WT;Smad4cKO vs. WT (UP = upregulated in WT;Smad4cKO)
Comparison 4: FXS;Smad4cKO vs. WT (UP = upregulated in FXS;Smad4cKO)

### Sheet: Comparison_1_UP
Gene	log2FoldChange	padj	WT Avg TPM	FXS Avg TPM
4933407K13Rik	0.77	1.88e-05	6.642	11.888
Adamts5	0.61	0.00144	4.254	6.797
Tuba1a	0.98	0.00272	47.447	98.154
Zfp33b	2.15	0.00289	4.116	19.099
Chil1	0.901	0.0035	16.03	31.363
Ptn	0.622	0.00381	172.601	278.824
Gm15446	1.049	0.00448	16.144	35.006
Adcy2	0.615	0.00716	34.7	55.859
Cox7b2	0.8	0.00726	4.149	7.6
Coq10b	0.655	0.0141	17.63	29.267
Nefm	1.728	0.0142	1.888	6.527
Rhbdl2	0.991	0.0235	1.987	4.146
Ccnd2	0.616	0.0273	26.14	42.252
Chrdl1	0.751	0.0273	16.573	29.315
1700003M07Rik	0.767	0.0396	16.446	30.43
Ccdc28b	0.728	0.0397	57.169	99.002
Nefl	1.288	0.0458	6.734	17.274

### Sheet: Comparison_1_DOWN
Gene	log2FoldChange	padj	WT Avg TPM	FXS Avg TPM
Inpp5j	-0.948	1.47e-07	35.342	19.17
Jade2	-0.637	6.7e-05	15.911	10.766
Otud7a	-0.746	7.71e-05	16.487	10.368
Atp2a3	-1.634	7.71e-05	3.57	1.189
Gbp4	-2.198	0.000161	1.81	0.423
Grasp	-1.221	0.0013	11.922	5.372
Slc38a11	-1.646	0.00144	1.957	0.646
Rasgrp2	-1.239	0.0034	13.642	6.043
Sh2d3c	-1.282	0.00353	6.822	2.861
Sema3c	-1.889	0.00353	4.508	1.263
Sdpr	-1.188	0.00412	5.188	2.383
Col16a1	-1	0.00412	29.384	15.478
Prkch	-1.639	0.00412	2.891	0.964
Dennd3	-1.413	0.00448	5.094	2.002
Fendrr	-2.193	0.00448	2.539	0.588
Arhgap29	-1.316	0.00572	10.363	4.33
Ccm2l	-2.107	0.00574	8.377	2.044
Cysltr2	-2.609	0.00716	1.196	0.198
Sp100	-1.713	0.00726	2.713	0.862
Kcnt1	-1.408	0.00726	40.418	16.584
Ptprb	-1.484	0.00726	16.132	5.981
Pde5a	-0.911	0.00772	2.163	1.21
Atp10a	-2.134	0.00772	9.458	2.226
Ebf1	-1.805	0.00772	5.163	1.541
Adcy4	-1.586	0.00772	5.156	1.785
Crispld2	-1.453	0.0088	2.197	0.841
Abcc9	-1.819	0.00895	1.72	0.505
Asic2	-0.696	0.00895	35.045	23.78
Emcn	-1.83	0.00895	2.596	0.752
Arhgef15	-1.533	0.0101	7.877	2.818
Ugt1a6a	-1.431	0.0104	6.06	2.341
Fbln2	-0.782	0.0104	3.731	2.27
Tek	-1.568	0.0104	3.552	1.245
St6galnac2	-1.861	0.0104	4.035	1.156
Slc7a1	-0.975	0.0104	10.719	5.521
Rnf144b	-0.967	0.0104	7.575	3.664
Flt1	-1.73	0.0107	15.333	4.796
Clec2d	-1.534	0.0109	20.062	7.196
Slc22a8	-1.657	0.0109	19.916	6.564
Arhgef3	-0.785	0.0114	7.125	4.526
Cyyr1	-1.728	0.0114	4.876	1.532
Ly6a	-2.106	0.0119	23.694	5.659
St8sia4	-1.33	0.0119	5.796	2.41
Nostrin	-2.186	0.012	6.334	1.437
Slco1a4	-1.821	0.0124	38.656	11.331
Car4	-1.684	0.0125	30.311	9.844
9430020K01Rik	-1.107	0.0132	17.948	8.687
Egfl7	-1.593	0.0132	50.713	17.358
Tep1	-0.689	0.0135	7.001	4.549
Hmcn1	-1.762	0.0143	3.552	1.084
Xdh	-2.909	0.0148	1.258	0.174
Ltbp4	-0.928	0.0148	21.608	11.425
Mgst1	-0.987	0.0148	7.116	3.877
Hspa12b	-1.6	0.0159	10.851	3.71
Ugt1a6b	-1.33	0.016	4.968	2.055
Sgpp2	-1.269	0.016	1.449	0.627
Fgd5	-1.686	0.016	3.807	1.228
Rasip1	-1.693	0.016	10.989	3.519
Mcf2l	-0.658	0.0163	24.568	17.537
Kank3	-1.466	0.0179	24.492	9.206
4930578C19Rik	-1.871	0.0179	2.314	0.655
Abcb1a	-1.768	0.018	7.749	2.34
Ugt1a9	-1.314	0.0213	4.023	1.683
Mfsd7a	-1.031	0.022	14.97	7.701
Ugt1a10	-1.312	0.022	3.652	1.53
Ugt1a7c	-1.313	0.022	4.795	2.008
Pdgfb	-1.274	0.022	16.578	7.121
Zfp366	-1.906	0.0222	7.62	2.113
Cxcl12	-1.52	0.0225	98.727	35.703
Plxnd1	-0.659	0.0225	14.868	9.887
9530026P05Rik	-1.265	0.0231	10.04	4.388
Filip1	-1.348	0.0231	1.23	0.512
Fas	-1.619	0.0233	3.486	1.18
Adgrf5	-1.65	0.0234	11.291	3.714
Rai14	-0.886	0.0235	3.797	2.15
Ugt1a5	-1.458	0.0235	5.187	1.969
Slc35f2	-1.596	0.0264	1.877	0.646
Ms4a6c	-2.155	0.0264	2.28	0.679
Slc16a4	-1.446	0.0272	3.078	1.168
Cacna1h	-0.7	0.0273	9.472	6.092
Aspg	-0.794	0.0273	10.457	6.315
Abcg2	-1.563	0.0273	5.898	2.065
Adgrl4	-1.727	0.0274	9.004	2.808
Vsig2	-1.842	0.0275	20.093	5.847
Paqr5	-2.147	0.0278	4.766	1.112
Acer2	-1.474	0.0282	3.149	1.176
Prickle3	-1.408	0.0282	2.474	1.008
Cgnl1	-1.37	0.0282	3.472	1.396
Ly6c1	-1.869	0.0282	42.351	12.201
Stx3	-1.017	0.0286	4.268	2.217
Mill2	-1.678	0.0288	6.76	2.183
Mecom	-1.833	0.0297	4.206	1.226
Myo1b	-0.963	0.0304	4.211	2.263
Shank3	-0.681	0.0306	17.5	11.494
Esam	-1.673	0.0306	22.043	7.145
Rbpms	-1.507	0.0318	4.692	1.726
Snord17	-1.298	0.0318	278.262	117.435
Slfn5	-1.673	0.0321	9.638	3.112
Gimap8	-2.148	0.0323	3.184	0.749
Hpcal1	-1.135	0.0353	4.277	2.041
Smtn	-0.986	0.0368	14.705	7.718
Map3k6	-2.494	0.0372	6.182	1.12
Podxl	-1.309	0.0372	9.351	3.914
B3gnt2	-0.896	0.0372	12.091	6.822
Il17rb	-1.326	0.0372	2.074	0.872
Tdrd12	-1.067	0.0377	1.029	0.526
Akap2	-0.608	0.0387	15.407	10.568
Pecam1	-1.422	0.0387	5.915	2.298
Sox17	-1.761	0.0391	12.868	3.953
Map3k8	-1.342	0.0391	4.807	1.976
Sema7a	-0.787	0.0396	37.245	22.561
Mfsd7c	-1.066	0.0396	3.896	1.945
Rn45s	-0.698	0.0397	206036	133778
Myoc	-0.642	0.0409	19.597	13.26
Slc9a3r2	-0.821	0.0428	30.857	18.443
Adgre5	-1.094	0.0428	17.53	8.537
Spock2	-0.867	0.0428	93.65	53.491
Fkbp5	-1.958	0.0439	11.512	3.045
Gch1	-1.576	0.0446	1.943	0.674
Proser2	-1.128	0.0448	3.37	1.622
Ahnak	-1.016	0.0466	34.67	17.782
H2-Aa	-2.28	0.047	7.429	1.584
Slc6a6	-0.765	0.0475	27.783	17.141
Map7d2	-0.649	0.0484	16.652	10.982
Jag2	-0.915	0.0484	11.506	6.457
Cbfa2t3	-1.226	0.0484	5.564	2.598
Slc2a4	-1.821	0.0484	12.686	3.713
Phyhd1	-1.066	0.0484	69.503	34.005
Foxf2	-1.412	0.0484	11.143	4.332
Nos3	-1.342	0.0484	9.622	3.953
1700018A04Rik	-2.292	0.0484	1.186	0.257
Kank4	-1.064	0.0484	1.462	0.735

### Sheet: Comparison_2_UP
Gene	log2FoldChange	padj	FXS Avg TPM	FXS;Smad4cKO Avg TPM
Pmepa1	2.935	7.5e-66	18.051	140.7
Scube1	1.83	2.39e-39	3.515	12.675
Aff3	0.922	2.27e-18	4.847	9.342
Sdc3	1.443	3.64e-18	20.535	56.865
Pnpla3	1.086	5.02e-11	12.828	27.794
Plekhd1	1.642	1.18e-09	4.998	15.794
Ldlrad4	0.972	1.26e-08	9.812	19.556
Ncam2	0.588	6.02e-08	28.28	42.987
Sel1l3	0.66	2.19e-07	5.284	8.506
Stard10	0.77	8.66e-06	6.131	10.577
Smoc1	1.098	1.75e-05	3.366	7.334
Chil1	1.102	2.37e-05	31.363	68.508
Ltbp3	0.662	2.64e-05	56.96	91.88
Ap3s1	0.607	2.81e-05	46.368	71.719
Scel	1.404	3.27e-05	4.207	11.38
Skil	1.102	3.9e-05	9.003	19.68
Cd38	1.628	0.00021	9.046	28.699
1700019D03Rik	1.171	0.000276	4.086	9.362
Snrk	0.589	0.000335	55.996	85.565
Caps2	0.834	0.000354	1.19	2.154
Pgr	0.905	0.000401	2.861	5.433
Eda	0.857	0.000413	9.752	17.922
Rasl10b	1.143	0.000537	17.495	39.128
Lgr6	1.095	0.000777	5.961	12.903
Sparc	1.697	0.000802	28.08	93.835
Tmem82	0.875	0.00138	41.762	77.635
Slc25a34	0.8	0.00202	82.124	144.904
Slc1a5	0.813	0.00242	2.481	4.393
Necab3	0.646	0.00244	17.45	27.748
Scrn1	0.779	0.00291	10.576	18.504
Rspo3	1.477	0.00314	1.461	4.18
P4ha2	0.712	0.00399	19.797	33.025
2700046A07Rik	1.578	0.00427	1.989	6.062
Bmp15	2.002	0.00525	1.335	5.644
Tmem181b-ps	0.62	0.00534	33.582	52.201
Ppic	0.774	0.00607	4.019	7.041
Cklf	0.637	0.00627	12.234	19.771
Fam167a	1.218	0.00652	3.623	8.614
Plxna4	0.628	0.00676	7.115	11.105
Tssc4	0.681	0.00774	54.857	89.395
Plce1	0.713	0.00821	8.053	13.46
Mpped1	0.587	0.00928	9.064	13.773
Vstm4	0.76	0.0113	6.517	11.22
Mid1	0.763	0.0131	13.738	22.975
Crispld2	0.846	0.0145	0.841	1.542
Etnk2	1.304	0.017	1.872	4.646
Papss2	0.612	0.017	13.59	20.072
C4b	1.254	0.0196	23.727	58.319
Gm10649	0.616	0.023	1.523	2.366
Tpd52l1	0.704	0.0241	4.016	6.648
Trpm3	0.632	0.0275	85.468	135.53
E030011O05Rik	0.786	0.0333	9.783	17.169
Cd81	0.609	0.0382	199.738	311.352
Kcng2	2.023	0.0382	0.423	1.778
Mettl11b	0.734	0.0439	16.301	27.597
Adamts20	1.217	0.0465	17.225	38.04

### Sheet: Comparison_2_DOWN
Gene	log2FoldChange	padj	FXS Avg TPM	FXS;Smad4cKO Avg TPM
Atoh8	-3.432	2.79e-45	8.051	0.764
Myoc	-4.114	6.52e-29	13.26	0.787
Tnc	-1.652	1.47e-22	63.767	20.497
Id3	-2.018	6.5e-19	361.778	91.118
Hopx	-1.373	2.33e-14	62.659	24.027
Smad9	-1.419	1.5e-11	8.8	3.329
Grin3a	-1.148	1.71e-10	14.479	6.624
Sned1	-0.893	3.66e-09	36.336	19.904
Tle2	-0.83	8.81e-09	49.431	28.267
Nrp2	-0.935	1.31e-07	5.247	2.79
Fam184b	-1.001	3.28e-07	17.291	8.728
Dhrs3	-0.841	1.92e-06	41.507	23.428
Ddit4l	-0.886	3.33e-06	40.575	22.119
Ass1	-1.508	6.81e-06	3.97	1.417
Id1	-1.71	6.81e-06	82.564	26.145
Gm5424	-1.505	7.11e-06	3.97	1.419
Mir466o	-0.722	2.1e-05	3.564	2.186
Pacrg	-0.84	2.67e-05	16.555	9.348
Slc25a18	-0.837	5.12e-05	191.633	108.837
Arhgef17	-0.659	5.36e-05	37.71	24.2
Galm	-0.994	7.22e-05	1.984	1.012
9630001P10Rik	-1.075	7.35e-05	22.984	10.966
Pdgfd	-1.317	0.000115	4.593	1.874
Ptchd2	-1.125	0.00017	72.42	33.689
Fxyd6	-1.062	0.000176	6.292	3.04
Gstm1	-0.611	0.000179	169.211	112.727
Col9a1	-0.739	0.000675	2.365	1.441
Serpinf1	-2.189	0.000694	4.049	0.885
Tnfsfm13	-0.703	0.00399	21.472	13.349
Mgll	-0.682	0.00443	144.743	91.303
Prune2	-0.88	0.0053	3.29	1.822
Ppef2	-0.66	0.00702	8.447	5.439
Deptor	-0.702	0.0078	4.849	2.977
Lgi1	-0.907	0.00867	41.03	22.351
Robo2	-0.788	0.00872	10.559	6.166
Aif1l	-0.717	0.00915	8.335	5.174
Lcat	-1.003	0.0092	165.45	84.738
Ppp3r2	-0.997	0.0092	15.989	8.206
Gucy2e	-2.122	0.00946	8.241	1.936
Gm5577	-0.667	0.0168	47.857	30.842
Ccdc13	-0.589	0.018	12.667	8.548
Dhdh	-0.589	0.0239	11.785	7.965
Ptgs1	-0.643	0.0253	20.658	13.477
Acvr1c	-0.665	0.0299	1.542	0.982
St6galnac5	-0.773	0.0302	106.508	63.177
Ano1	-0.754	0.0331	0.912	0.55
Prrx2	-0.749	0.0392	5.441	3.284
Fads6	-0.665	0.0418	12.474	7.959
Adamts9	-0.647	0.0439	14.267	9.263
Gabbr2	-0.797	0.0489	47.66	27.839

### Sheet: Comparison_3_UP
Gene	log2FoldChange	padj	WT Avg TPM	WT;Smad4cKO Avg TPM
Pmepa1	2.84	2.8e-68	18.716	135.384
Sdc3	1.601	1.98e-48	21.376	65.438
Ap3s1	0.797	1.01e-21	39.763	69.756
Plekhd1	1.853	2.09e-18	4.243	15.584
Scel	1.543	9.05e-15	3.065	9.019
Cd38	1.81	1.05e-13	9.432	33.12
Lgr6	1.391	5.71e-13	5.373	14.317
Chil1	1.755	1.51e-12	16.03	54.821
Gm11266	0.638	1.72e-12	50.656	79.455
Ltbp3	0.897	2.79e-11	51.751	97.027
Fam167a	1.398	4.55e-11	2.87	7.607
Scube1	1.784	8.06e-11	3.352	11.697
Ldlrad4	1.048	2.05e-10	10.806	22.395
Rimklb	0.737	2.82e-10	59.997	100.899
Caps2	0.991	5.01e-09	1.176	2.363
Eda	1.056	6.8e-09	10.232	21.361
Slc6a9	0.799	7.83e-08	15.17	26.585
Prrt1	0.625	1.02e-07	184.638	287.109
R74862	0.586	4.37e-07	6.903	10.996
Pnpla3	1.207	8.75e-07	10.561	24.631
Lif	1.382	9.64e-07	5.553	14.368
Notch3	0.597	1.03e-06	22.261	34.012
Slc13a3	0.753	1.07e-06	11.107	18.981
Acvr1	0.669	1.07e-06	14.397	23.045
Paqr6	1.385	1.5e-06	43.185	112.719
Crlf3	0.64	3.44e-06	80.384	125.856
Rasl10b	0.76	5.52e-06	19.843	33.893
Cd81	0.682	6.67e-06	189.906	306.563
Rspo3	1.547	1.17e-05	1.694	4.94
Kifc3	0.608	2.8e-05	92.083	136.927
A330076C08Rik	1.295	3.93e-05	5.484	13.538
Trpm3	0.974	3.93e-05	77.2	153.679
Stard10	0.845	3.93e-05	6.413	11.598
Rasl11b	0.888	4.09e-05	29.602	55.492
Usp46	0.781	5.01e-05	11.361	19.731
Necab3	0.758	5.15e-05	16.833	28.743
Ccdc80	0.593	5.89e-05	21.719	33.201
Vstm4	0.884	7.07e-05	7.805	14.45
Cdo1	0.706	9e-05	13.887	22.837
Skil	0.82	9.63e-05	11.269	20.186
Gstt1	0.925	0.000111	11.582	22.205
Ncam2	0.731	0.000139	23.301	39.174
Synj2	1.656	0.000172	6.729	16.297
2700046A07Rik	2.382	0.000229	1.599	8.198
Mid1	0.883	0.000229	12.496	21.796
Etnk2	1.212	0.000229	1.995	4.722
Nnat	1.271	0.000235	83.632	203.292
Snrk	0.663	0.000254	50.501	80.655
Sparc	1.338	0.000254	39.781	100.254
Mgat5	0.754	0.000262	37.328	63.513
Kcnj10	0.734	0.000633	75.413	126.798
Smoc1	0.955	0.000717	4.396	8.574
Gm2109	1.154	0.00104	13.868	31.999
Dagla	0.68	0.00109	47.374	76.797
Pkd2l2	0.616	0.00176	2.494	3.852
C4b	1.39	0.00182	45.067	118.47
Pipox	0.837	0.00247	5.401	9.707
LOC105245869	0.795	0.003	6.123	9.63
Slc7a10	0.601	0.00315	362.651	552.175
Abca8b	0.77	0.00328	5.701	9.86
Lrp5	0.592	0.0034	10.583	16.048
Pgr	1.008	0.00493	2.179	4.45
Rhbdl1	0.639	0.00495	55.569	87.093
Adamts10	0.655	0.006	26.163	41.38
Vash1	0.617	0.00644	38.108	59.24
Tssc4	0.787	0.0097	44.698	77.761
Rhbdf1	0.59	0.0102	70.277	106.606
Tnk2	0.662	0.0119	70.117	119.601
Nos1ap	0.619	0.0142	16.024	24.816
Emid1	0.675	0.0146	9.016	14.585
Prss56	2.657	0.0153	3.671	23.764
E030011O05Rik	0.78	0.0159	10.973	19.029
Slc16a6	0.783	0.0164	12.718	22.052
Papss2	0.752	0.0181	15.402	25.337
Gfap	0.917	0.0181	125.72	239.801
Arhgef28	1.033	0.0206	5.665	11.585
Egfl6	0.888	0.0216	1.448	2.714
Cox7b2	0.93	0.0227	4.149	8.047
Aff3	1.063	0.0244	4.86	10.294
Prkcd	0.884	0.0304	43.679	79.64
Acss2	0.664	0.031	49.54	78.593
Dock5	0.87	0.0314	2.253	4.146
Ppic	0.702	0.0317	5.62	9.249
Cthrc1	0.696	0.0328	10.987	18.014
Arsg	0.886	0.0332	2.479	4.661
Ankrd6	0.701	0.0344	18.404	30.297
Slc43a2	0.88	0.0409	18.897	35.02
Tiam2	0.632	0.0486	12.067	20.29

### Sheet: Comparison_3_DOWN
Gene	log2FoldChange	padj	WT Avg TPM	WT;Smad4cKO Avg TPM
Myoc	-4.339	8.36e-31	19.597	0.966
Atoh8	-3.48	2.13e-26	12.934	1.165
Btbd3	-0.818	7.26e-21	52.059	23.925
Id3	-2.28	3.13e-20	381.087	78.851
Tnc	-2.019	6.89e-17	51.266	12.703
Gucy2e	-2.142	1.16e-09	8.574	1.983
Ddit4l	-1.146	7.14e-09	34.874	15.94
Serpinf1	-2.789	1.32e-08	5.375	0.776
Gm5577	-1.094	1.56e-08	57.845	27.506
Hopx	-1.039	3.25e-08	41.042	20.429
Smad9	-1.584	2.35e-07	8.736	2.962
Ptchd2	-1.039	3.01e-07	66.917	32.975
9630001P10Rik	-1.521	3.03e-07	25.133	8.84
Cdh6	-0.703	6.06e-07	4.433	2.743
Tle2	-0.742	2.88e-06	40.194	24.162
Alox8	-2.692	5.72e-06	1.443	0.222
Inpp5j	-1.368	5.99e-06	35.342	13.729
Nrp2	-1.142	1.18e-05	5.819	2.658
Slc25a18	-0.793	2.12e-05	151.134	88.007
Grin3a	-1.409	4.47e-05	12.892	4.938
Ppef2	-0.628	4.47e-05	9.38	6.12
Gas6	-0.602	8.11e-05	44.183	29.3
Astn2	-0.697	9e-05	10.796	6.693
Fam184b	-1.156	0.000107	16.605	7.536
Sned1	-0.761	0.000124	34.79	20.857
A730036I17Rik	-0.932	0.000133	7.852	4.166
Fads6	-0.692	0.000157	12.562	7.816
Abca8a	-1.387	0.000178	1.77	0.682
Angpt1	-1.117	0.000204	3.646	1.683
Naaa	-0.664	0.000432	42.248	26.837
Ppp3r2	-1.279	0.000441	13.862	5.699
Fxyd6	-1.617	0.000568	7.468	2.445
Hspb8	-0.779	0.00102	13.542	7.982
Id4	-0.847	0.00105	368.118	204.7
Prss23	-1.106	0.00165	6.29	2.959
Tnfrsf21	-0.632	0.00179	9.574	6.242
Msx2	-1.81	0.00196	3.052	0.881
Gm5424	-1.203	0.0027	4.778	2.083
Ass1	-1.203	0.0027	4.774	2.08
Mgll	-0.647	0.00928	126.704	81.742
Prune2	-1.049	0.00974	4.236	2.046
D930015E06Rik	-0.706	0.0104	4.922	3.03
Acaa1b	-2.33	0.0113	1.488	0.29
Plagl1	-0.665	0.0167	13.949	8.867
Gsto1	-0.771	0.0168	7.805	4.616
Ptgs1	-1.036	0.0206	22.388	11.044
Galm	-0.83	0.0207	2.153	1.218
Dusp4	-1.139	0.0221	2.488	1.126
Hhatl	-0.958	0.0263	25.702	13.584
Itga2b	-0.997	0.0266	2.196	1.104
Prelp	-0.824	0.0284	27.216	15.485
Il17rb	-1.559	0.0301	2.074	0.709
Lcat	-0.837	0.0305	151.423	85.358
Id1	-1.16	0.0314	99.682	44.424
Deptor	-0.717	0.0317	5.044	3.105
Tdrd12	-0.957	0.0328	1.029	0.531
Tmtc4	-0.705	0.0328	2.794	1.736
Snai2	-2.504	0.0351	2.216	0.409
Robo2	-0.864	0.0355	9.841	5.46
Acvr1c	-0.852	0.0374	1.46	0.815
Aqp4	-0.817	0.0382	280.502	160.931
Endou	-1.292	0.044	9.853	4.084

### Sheet: Comparison_4_UP
Gene	log2FoldChange	padj	WT Avg TPM	FXS;Smad4cKO Avg TPM
Pmepa1	2.819	1.83e-52	18.716	140.7
Zfp33b	2.382	2.15e-37	4.116	22.527
Sdc3	1.323	1.61e-16	21.376	56.865
Gm15446	1.155	1.07e-15	16.144	38.26
Chil1	2.008	2.23e-15	16.03	68.508
Scel	1.81	7.51e-14	3.065	11.38
Ccdc80	0.865	3.97e-12	21.719	42.094
Nim1k	0.65	5.19e-12	80.904	134.918
Scube1	1.825	9.47e-11	3.352	12.675
Cd38	1.52	1.68e-10	9.432	28.699
Slc13a3	0.793	4.86e-10	11.107	20.467
Gca	0.629	6.04e-10	34.378	56.506
Ap3s1	0.763	1.8e-09	39.763	71.719
Ltbp3	0.741	1.82e-08	51.751	91.88
Fam167a	1.499	4.42e-08	2.87	8.614
Notch3	0.732	1.92e-07	22.261	39.295
Gm11266	0.617	2.71e-07	50.656	82.535
Plekhd1	1.807	2.71e-07	4.243	15.794
Gpld1	0.613	2.71e-07	65.697	106.712
Rasl10b	0.89	4.47e-07	19.843	39.128
Pls1	1.101	4.56e-07	2.49	5.691
Cd81	0.627	6.15e-07	189.906	311.352
Kcnj10	0.991	1.11e-06	75.413	159.243
Pnpla3	1.304	6.44e-06	10.561	27.794
Rimklb	0.64	1.08e-05	59.997	99.307
Rasl11b	1.052	1.85e-05	29.602	65.427
Mtfr1	0.641	2.06e-05	9.028	14.954
Chl1	0.704	2.38e-05	8.003	13.889
Dbndd2	0.997	2.52e-05	42.101	93.912
Plod2	0.695	3.8e-05	14.4	24.795
Tuba1a	1.454	5.19e-05	47.447	138.817
Acaa1a	0.774	0.000158	59.857	109.001
Cthrc1	0.653	0.000165	10.987	18.371
Ldlrad4	0.771	0.000169	10.806	19.556
Chrdl1	0.655	0.00018	16.573	27.69
Lgr6	1.179	0.000183	5.373	12.903
Ncam2	0.788	0.000192	23.301	42.987
Prss56	3.14	0.000217	3.671	34.745
Epha4	0.817	0.000217	12.447	23.335
Slc38a3	0.6	0.000291	333.774	536.386
Litaf	0.999	0.000314	7.314	15.581
Skil	0.715	0.000353	11.269	19.68
Slc6a9	1.031	0.000372	15.17	33.091
Unc13c	1.032	0.00046	19.224	41.67
Rhbdf1	0.661	0.000647	70.277	117.874
Adamts5	0.588	0.00077	4.254	6.792
Kcng4	0.919	0.000778	6.271	12.505
Dcc	0.776	0.000844	10.941	19.889
Cox7b2	0.999	0.000844	4.149	8.829
Caps2	0.789	0.00103	1.176	2.154
Paqr6	1.083	0.00104	43.185	97.419
Vash1	0.711	0.00112	38.108	66.408
Mid1	0.835	0.00133	12.496	22.975
Rspo3	1.219	0.00144	1.694	4.18
Apln	0.632	0.00204	36.804	60.516
Gm13293	0.914	0.00228	15.022	30.121
2700046A07Rik	1.867	0.00295	1.599	6.062
Pgr	1.224	0.00306	2.179	5.433
Usp46	0.699	0.00346	11.361	19.648
A330076C08Rik	1.308	0.00357	5.484	14.451
Steap3	0.6	0.00377	8.908	14.317
Per2	0.671	0.00677	34.12	57.596
Gnb4	0.655	0.0075	10.514	17.646
4933407K13Rik	0.68	0.00758	6.642	11.312
Gjb1	2.519	0.00959	7.83	47.511
Emid1	0.818	0.00959	9.016	16.89
Tnk2	0.646	0.00975	70.117	128.613
Zfp619	0.669	0.00986	5.754	9.792
Stard10	0.632	0.00997	6.413	10.577
Slc14a1	0.708	0.0102	21.01	37.114
Rpph1	1.203	0.0102	780.361	1914.3
Trpm3	0.701	0.0104	77.2	135.53
Scrn1	1.212	0.0109	7.45	18.504
Bmp15	1.66	0.0111	1.672	5.644
Nefm	2.071	0.0114	1.888	8.333
Fam210b	0.651	0.0114	12.181	20.369
Snrk	0.671	0.0119	50.501	85.565
Phlda3	1.371	0.0122	9.386	25.624
Chst3	0.755	0.0129	6.688	12.026
Cdo1	0.609	0.0129	13.887	22.482
Arrdc3	0.763	0.0137	33.084	59.868
Pou3f1	1.989	0.0139	3.074	12.857
Timp3	0.613	0.015	71.185	115.356
Sparc	1.158	0.015	39.781	93.835
Lif	1.158	0.0174	5.553	13.125
Chadl	0.898	0.0183	17.544	34.769
Necab3	0.633	0.0191	16.833	27.748
Inhbb	0.836	0.0213	14.744	28.053
Etnk2	1.119	0.0216	1.995	4.646
Rasgrp1	0.623	0.0225	17.017	27.86
Synj2	1.217	0.0264	6.729	12.647
Loxl1	0.787	0.0278	3.925	7.21
Tssc4	0.91	0.0313	44.698	89.395
Slc25a34	0.733	0.0313	82.269	144.904
Kcne1l	1.597	0.0315	6.396	20.643
Dact3	0.693	0.0354	20.302	34.891
1700003M07Rik	0.762	0.0355	16.446	30.248
Trf	1.712	0.0381	19.24	67.85
Cnp	1.663	0.0383	116.272	398.656
Tubb4a	1.612	0.0383	47.475	155.952
Lxn	0.655	0.0387	42.286	70.784
Map6d1	1.463	0.0392	11.424	33.717
Ankrd6	0.734	0.0416	18.404	32.572
Syn2	0.646	0.0416	38.922	67.934
Egfl6	0.92	0.0416	1.448	2.913
Cnr1	0.694	0.0423	23.072	39.698
Tspan33	0.598	0.0423	7.316	11.785
Marcksl1	1.389	0.0437	27.34	76.296
Pllp	0.927	0.046	13.655	27.785

### Sheet: Comparison_4_DOWN
Gene	log2FoldChange	padj	WT Avg TPM	FXS;Smad4cKO Avg TPM
Myoc	-4.758	3.3e-50	19.597	0.787
Atoh8	-4.183	2.05e-36	12.934	0.764
Id3	-2.143	1.61e-16	381.087	91.118
Btbd3	-0.717	9.27e-15	52.059	30.055
Tnc	-1.411	2.67e-14	51.266	20.497
Smad9	-1.483	1.01e-13	8.736	3.329
Kcnt1	-1.91	4.63e-13	40.418	11.972
Jade2	-0.835	6.04e-10	15.911	9.468
Hhatl	-1.607	1.82e-08	25.702	9.334
Astn2	-0.758	2.66e-08	10.796	6.792
Fam184b	-1.015	4.42e-08	16.605	8.728
Deptor	-0.84	2.63e-07	5.044	2.977
Inpp5j	-1.208	2.71e-07	35.342	16.216
Pdgfd	-2.389	3.02e-07	9.326	1.874
Neat1	-1.336	3.05e-07	947.483	365.388
Robo2	-0.765	4.47e-07	9.841	6.166
Gucy2e	-2.237	8.85e-07	8.574	1.936
Fxyd6	-1.382	1.19e-06	7.468	3.04
9630001P10Rik	-1.28	3.32e-06	25.133	10.966
Slc20a1	-0.597	7.91e-06	287.961	202.145
Lgi1	-0.824	1.01e-05	37.2	22.351
Id1	-2.021	1.49e-05	99.682	26.145
Adamts9	-0.935	1.58e-05	16.658	9.263
Sh2d3c	-1.29	1.85e-05	6.822	2.938
Prune2	-1.308	2.06e-05	4.236	1.822
Zfp951	-0.799	2.71e-05	15.069	9.203
Tprkb	-0.952	3.03e-05	212.829	116.669
Alox8	-3.986	3.16e-05	1.443	0.098
Gm5577	-1.004	3.93e-05	57.845	30.842
Sned1	-0.896	4.34e-05	34.79	19.904
Serpinf1	-2.654	4.35e-05	5.375	0.885
Nrp2	-1.152	6.12e-05	5.819	2.79
Galm	-1.185	8.16e-05	2.153	1.012
Grin3a	-1.056	8.25e-05	12.892	6.624
Gm5424	-1.841	9.85e-05	4.778	1.419
Atp2a3	-1.463	9.85e-05	3.57	1.376
Ass1	-1.841	9.85e-05	4.774	1.417
Angpt1	-1.444	0.000118	3.646	1.427
Ppef2	-0.879	0.000147	9.38	5.439
Mir466o	-0.916	0.000174	3.892	2.186
Hopx	-0.857	0.000183	41.042	24.027
0610043K17Rik	-1.015	0.000201	5.938	3.132
Fam60a	-1.243	0.000291	2.079	0.933
Osmr	-1.116	0.000365	5.98	2.927
Ifi203	-2.107	0.000397	2.22	0.541
Naaa	-0.683	0.00046	42.248	27.914
Lcat	-0.922	0.000631	151.423	84.738
Aspg	-1.125	0.000712	10.457	5.109
Itpr1	-0.685	0.000929	7.607	5.038
Fads6	-0.743	0.00098	12.562	7.959
Rnf144b	-0.901	0.00101	7.575	4.113
A730036I17Rik	-1.005	0.00132	7.852	4.157
Ano1	-1.711	0.00136	1.687	0.55
Plcd3	-0.818	0.00153	4.372	2.622
Plec	-0.865	0.00174	37.281	22.169
Tle2	-0.593	0.00203	40.194	28.267
Zim1	-0.78	0.00237	11.443	7.071
Aif1l	-0.707	0.00283	7.897	5.174
Ahnak	-1.233	0.00343	34.67	15.802
Acaa1b	-4.748	0.00352	1.488	0.046
Slc35f3	-1.185	0.00386	8.574	4.034
Tgfbr2	-0.718	0.00403	11.683	7.547
Ddit4l	-0.732	0.00466	34.874	22.119
Smtn	-1.015	0.00507	14.705	7.726
Art3	-1.071	0.00507	2.231	1.031
Arhgef17	-0.65	0.00531	35.797	24.2
Ptchd2	-1.073	0.0057	66.917	33.689
Pde5a	-0.964	0.00572	2.163	1.182
Zfp972	-1.405	0.00577	4.875	1.968
Tpm4	-0.622	0.00669	12.905	8.937
Slc7a1	-1.008	0.00669	10.719	5.552
D930015E06Rik	-0.61	0.00669	4.922	3.438
Radil	-0.925	0.0067	4.654	2.626
Slfn5	-1.717	0.00875	9.638	3.087
Gbp9	-1.281	0.00908	2.783	1.209
Rnf125	-1.971	0.00923	1.181	0.323
Arid3a	-0.906	0.00953	6.356	3.621
AB124611	-1.072	0.00959	2.621	1.333
Myom1	-0.607	0.00975	1.583	1.106
Tdrd12	-1.008	0.00995	1.029	0.544
Mcf2l	-0.728	0.0102	24.568	16.917
Prelp	-0.996	0.0107	27.216	14.497
Nbl1	-0.803	0.0113	12.633	7.682
St8sia4	-1.228	0.0114	5.796	2.617
Pde2a	-1.059	0.0114	15.591	7.672
Adamtsl5	-0.727	0.0114	18.155	11.675
Kank3	-1.572	0.0114	24.492	8.657
Gbp4	-1.546	0.0118	1.81	0.655
Plscr2	-0.828	0.0119	7.197	4.323
Inpp4b	-0.683	0.0119	2.265	1.501
Acss3	-1.268	0.0119	1.506	0.668
Mfsd7c	-1.437	0.0119	3.896	1.524
Jag2	-0.843	0.0129	11.506	6.818
Slc38a11	-1.327	0.0134	1.957	0.827
Fbxo2	-0.759	0.0139	44.624	28.123
Gstm1	-0.913	0.0141	200.945	112.727
Ltbp4	-0.847	0.0154	21.608	12.667
Mfsd7a	-0.858	0.0157	14.97	8.792
Cbfa2t3	-1.059	0.0165	5.564	2.914
Arhgap29	-1.151	0.0172	10.363	4.919
Grasp	-0.996	0.0178	11.922	6.314
Perp	-1.785	0.0189	1.376	0.428
Arhgef15	-1.496	0.0191	7.877	2.959
Wnk4	-1.352	0.0195	2.976	1.244
Sgms2	-0.756	0.0197	3.331	2.103
Frem1	-0.88	0.0198	7.064	4.095
H2-Ab1	-2.343	0.0199	7.324	1.521
Abcc9	-1.658	0.02	1.72	0.576
Ror2	-1.475	0.02	1.5	0.578
Pacrg	-0.823	0.02	15.553	9.348
Xdh	-2.593	0.02	1.258	0.22
Vim	-0.739	0.02	22.241	14.148
Slc6a20a	-1.603	0.0202	7.972	2.768
D630013N20Rik	-0.777	0.0203	3.445	2.149
Tgfbr3	-1.134	0.0206	3.031	1.463
Pgm5	-1.38	0.0213	1.689	0.686
Stx3	-0.875	0.0214	4.268	2.48
Otof	-1.08	0.0218	1.437	0.721
Id4	-0.713	0.0221	368.118	237.793
Endou	-1.434	0.0221	9.853	3.817
Asl	-0.623	0.0226	10.62	7.346
Gm1966	-2.172	0.0239	1.452	0.34
Echdc3	-0.926	0.0242	14.777	8.232
Tm6sf1	-0.784	0.0249	10.807	6.598
Rn45s	-0.814	0.0257	206036	124940
9530026P05Rik	-1.353	0.0267	10.04	4.159
Dner	-0.629	0.0272	16.082	11.066
Pltp	-1.228	0.0273	34.963	15.756
Dennd3	-1.312	0.0278	5.094	2.168
2900026A02Rik	-0.882	0.029	9.774	5.854
Fbln2	-0.745	0.0291	3.731	2.368
Sntg2	-1.192	0.0296	1.432	0.67
Rhobtb1	-0.981	0.03	4.604	2.474
Rasgrp2	-1.008	0.03	13.642	7.198
Proser2	-1.251	0.0301	3.37	1.496
Mhrt	-2.632	0.0312	3.171	0.531
Map3k8	-1.33	0.0312	4.807	2.034
Samd9l	-1.355	0.0313	2.517	1.043
Tcerg1l	-1.057	0.0313	1.455	0.746
Car4	-1.588	0.0315	30.311	10.618
Fcgrt	-0.871	0.032	21.638	12.535
Il13ra1	-0.704	0.032	2.203	1.444
Acacb	-0.719	0.0344	6.748	4.35
Txnip	-0.707	0.0362	48.914	31.811
Clec2d	-1.242	0.0371	20.062	9.001
Prickle3	-1.253	0.0385	2.474	1.119
Sdpr	-1.096	0.0387	5.188	2.581
Filip1	-1.146	0.0389	1.23	0.593
Galnt15	-1.692	0.0405	3.244	1.052
Cdh6	-0.654	0.0407	4.433	2.989
Eps8l1	-2.269	0.0416	9.62	2.123
Wdr90	-0.59	0.0416	15.307	10.822
Trpc3	-0.758	0.0416	4.496	2.836
Inhba	-0.794	0.0416	3.911	2.422
Syne2	-0.646	0.0416	6.342	4.298
Adam33	-1.405	0.0423	2.67	1.056
Arhgef3	-0.586	0.0436	7.125	5.095
Hspa12b	-1.57	0.0436	10.851	3.842
Plxnd1	-0.668	0.0437	14.868	9.914
Zbtb8a	-0.89	0.0452	1.645	0.95
Prss23	-0.841	0.0452	6.29	3.728
Ctsc	-0.96	0.0457	7.812	3.919
Gcnt2	-0.99	0.0464	4.632	2.807
Ly6a	-1.687	0.047	23.694	7.785
St3gal1	-1.017	0.0474	4.57	2.395
Sgpp2	-1.247	0.048	1.449	0.647
Adcy4	-1.398	0.0482	5.156	2.078
Bend5	-0.644	0.0489	5.331	3.641
Ggt5	-1.136	0.0489	3.118	1.508
Arhgap27	-1.035	0.0489	7.87	4.396
Itga1	-1.064	0.0494	5.614	2.838
Pcp4l1	-0.778	0.0497	3.771	2.348
Flt4	-1.654	0.0497	2.318	0.778
Abcb1a	-1.608	0.0497	7.749	2.664
Prkch	-1.411	0.0497	2.891	1.145

### Sheet: FXS DEGs not Comparison 4 DEGs
Up in FXS, not Up DEG in Comparison 4		Down in FXS, not Down DEG in Comparison 4
Adcy2		1700018A04Rik
Ccdc28b		4930578C19Rik
Ccnd2		9430020K01Rik
Coq10b		Abcg2
Nefl		Acer2
Ptn		Adgre5
Rhbdl2		Adgrf5
		Adgrl4
		Akap2
		Asic2
		Atp10a
		B3gnt2
		Cacna1h
		Ccm2l
		Cgnl1
		Col16a1
		Crispld2
		Cxcl12
		Cysltr2
		Cyyr1
		Ebf1
		Egfl7
		Emcn
		Esam
		Fas
		Fendrr
		Fgd5
		Fkbp5
		Flt1
		Foxf2
		Gch1
		Gimap8
		H2-Aa
		Hmcn1
		Hpcal1
		Il17rb
		Kank4
		Ly6c1
		Map3k6
		Map7d2
		Mecom
		Mgst1
		Mill2
		Ms4a6c
		Myo1b
		Nos3
		Nostrin
		Otud7a
		Paqr5
		Pdgfb
		Pecam1
		Phyhd1
		Podxl
		Ptprb
		Rai14
		Rasip1
		Rbpms
		Sema3c
		Sema7a
		Shank3
		Slc16a4
		Slc22a8
		Slc2a4
		Slc35f2
		Slc6a6
		Slc9a3r2
		Slco1a4
		Snord17
		Sox17
		Sp100
		Spock2
		St6galnac2
		Tek
		Tep1
		Ugt1a10
		Ugt1a5
		Ugt1a6a
		Ugt1a6b
		Ugt1a7c
		Ugt1a9
		Vsig2
		Zfp366
