## Supplementary Table 4 for "Suppression of astrocyte BMP signaling improves fragile X syndrome molecular signatures and functional deficits"

### Sheet: Glycolysis-Gluconeogenesis
Pathway: KEGG M11521
39 genes in the set with TPM >1 within each genotype group
Average Z-score for each genotype
	WT	WT;Smad4cKO	FXS	FXS;Smad4cKO
Galm	1.02805	-0.6295	0.72821	-0.99406
Aldh7a1	0.227343	0.225481	0.052459	-0.63114
Hk2	0.399948	0.016468	0.087401	-0.5339
Aldh3b1	0.612702	-0.42663	0.200806	-0.22377
Hk3	0.114882	0.201108	-0.10785	-0.28174
Pck2	1.02895	-0.21211	-0.25278	-0.39481
Pfkl	0.423144	-0.53935	0.177638	0.16383
Ldhb	0.0655	-0.66881	1.05288	-0.37839
Eno1	-0.43287	-0.70806	1.1998	-0.00479
Gpi1	-0.61441	-0.65329	1.23413	0.051688
Acss1	-0.44415	-0.36943	0.960419	-0.20223
Dlat	-0.53105	-0.78138	1.21858	0.179899
Eno3	0.404094	-0.5438	0.631134	-0.37731
Ldha	-0.17707	-0.73461	0.982516	0.050837
Hk1	-0.42217	-0.28275	0.77225	-0.11903
Pgk1	-0.20467	-0.68796	0.927968	0.076654
Pdha1	-0.61904	-0.54285	0.996648	0.187498
Dld	-0.61461	-0.5683	0.908528	0.331407
Pdhb	-0.13829	-0.58668	0.660994	0.192068
Pfkm	-0.01936	-0.24946	0.320165	-0.00666
Pkm	-0.75228	-0.60143	0.82193	0.627013
Aldh9a1	-0.36622	0.16705	0.137042	-0.05565
Aldob	-0.18006	0.101547	0.060821	-0.04828
Pgm2	-0.02904	-0.1994	0.147445	0.14384
Pgam1	-0.53156	-0.10673	0.299152	0.317712
Pfkp	-0.13	0.084941	-0.04646	0.060652
Aldh2	-0.47136	0.155181	0.044477	0.182988
Akr1a1	-0.4269	0.251796	-0.0726	0.139957
Adh5	-0.27663	-0.47465	0.302042	0.611053
Tpi1	-0.45565	-0.40776	0.316536	0.671623
Aldoa	-0.5353	-0.51066	0.400063	0.801215
Pgm1	0.062722	-0.50182	0.127857	0.530184
Eno2	0.028458	-0.53975	0.111803	0.641408
Aldoc	-0.30983	0.109432	-0.17912	0.369583
Bpgm	-1.14937	-0.05627	0.288218	0.8735
Aldh3a2	-0.70927	-0.61653	0.45562	1.06453
Ldhal6b	-0.56859	0.265688	-0.26103	0.49635
Acss2	-0.95911	0.676581	-0.37196	0.409185
Gapdh	-0.32298	-0.55473	0.060261	1.07975

### Sheet: Oxidative Phosphorylation
Pathway: MSigDB MM3893
192 genes in the set with TPM >1 within each genotype group
Average Z-score for each genotype
	WT	WT;Smad4cKO	FXS	FXS;Smad4cKO
Atp5k	1.3046	-0.35546	-0.09929	-0.6473
Htra2	0.871108	-0.24597	-0.00695	-0.49347
Bdh2	0.405169	0.226605	-0.18339	-0.51583
Alas1	0.393218	-0.09791	-0.01303	-0.23007
Retsat	0.824719	-0.64431	0.128403	-0.01876
Acadvl	0.477555	-0.00913	-0.16347	-0.25952
Aldh6a1	0.434592	-0.07334	-0.14544	-0.14278
Tcirg1	-0.02306	0.025545	-0.05839	0.057721
Cyb5r3	-0.11975	0.422598	-0.29201	-0.14913
Idh2	0.46112	-0.00415	-0.28348	-0.10054
Ndufc1	0.516789	-0.52027	0.033756	0.221415
Ndufv2	-0.00231	-0.10079	-0.0322	0.193732
Timm8b	-0.04984	0.333622	-0.32838	-0.04012
Bax	0.342834	-0.4713	0.030529	0.325958
Iscu	0.54363	-0.8929	0.203394	0.54148
Mrpl11	-0.02917	-0.08344	-0.13355	0.321275
Atp5h	0.675698	-0.89078	0.080881	0.55937
Mrps30	0.303875	-0.18205	-0.23653	0.264864
Hsd17b10	0.096625	-0.41402	0.00399	0.519417
Maob	-0.08154	0.358338	-0.44823	0.104323
Atp6v0e	-0.22555	0.463237	-0.4834	0.134939
Hccs	-0.00694	-0.32896	-0.13421	0.668139
Mrps15	0.889479	-0.14828	-0.70251	0.211078
Ldhb	0.0655	-0.66881	1.05288	-0.37839
Fxn	-0.21745	0.417355	0.442994	-0.96233
Cox10	0.106647	-0.68845	1.01232	-0.33937
Eci1	0.323906	-0.1375	0.505956	-0.75009
Sdhc	-0.18586	-0.43088	0.923606	-0.32234
Cox4i1	-0.63371	-0.43902	1.10964	-0.0948
Gpi1	-0.61441	-0.65329	1.23413	0.051688
Ndufa1	0.552254	-0.49173	0.598615	-0.56293
Atp5g3	-0.34462	-0.54939	1.02623	-0.11409
Oat	-0.09912	-0.38417	0.783104	-0.30351
Dlat	-0.53105	-0.78138	1.21858	0.179899
Cox6b1	-0.21583	-0.16218	0.643948	-0.34583
Por	-0.5969	-0.3024	0.904535	-0.08017
Phb2	-0.44658	-0.30107	0.834068	-0.1444
Immt	-0.46659	-0.59391	1.02881	0.071439
Timm17a	0.308317	-0.68081	0.739443	-0.2114
Ldha	-0.17707	-0.73461	0.982516	0.050837
Acadm	0.509748	-0.51372	0.511936	-0.37909
Hadhb	-0.19651	-0.38973	0.711428	-0.10817
Acat1	-0.32287	-0.3183	0.718674	-0.09803
Pdha1	-0.61904	-0.54285	0.996648	0.187498
Ndufa2	0.279249	-0.43699	0.513458	-0.26558
Slc25a3	0.096182	-0.86777	0.878171	0.107754
Cox5a	-0.04126	-0.2506	0.521192	-0.23433
Glud1	0.241588	-0.76457	0.737148	-0.01616
Ogdh	-0.01859	-0.46008	0.640444	-0.09185
Ndufb7	-0.46735	-0.27605	0.715681	-0.01317
Ndufs2	0.009788	-0.5321	0.674163	-0.05434
Mpc1	-0.58103	-0.29099	0.766555	0.059319
Uqcrh	-0.54636	-0.5822	0.943195	0.240666
Atp5j2	-0.55088	-0.1243	0.636151	-0.05787
Hspa9	-0.23287	-0.55929	0.776636	0.10101
Atp5j	-0.26756	-0.64529	0.835507	0.191116
Pdk4	-0.14213	-0.95224	0.984321	0.340084
Timm13	0.02262	-0.63626	0.699788	0.05703
Bckdha	0.089128	-0.24895	0.405479	-0.22255
Acaa2	0.045924	0.01463	0.246476	-0.37596
Nqo2	-0.37737	-0.11206	0.518936	-0.10321
Cyc1	-0.05899	-0.63827	0.718478	0.118292
Dld	-0.61461	-0.5683	0.908528	0.331407
Decr1	-0.13848	-0.37231	0.565248	-0.00961
Supv3l1	-0.50876	-0.3908	0.735086	0.176108
Vdac2	-0.14763	-0.56394	0.685233	0.136999
Cox7b	0.246821	-0.5685	0.510375	-0.03204
Atp6v1e1	-0.47632	0.18925	0.317257	-0.20412
Idh3b	-0.3575	-0.49607	0.720047	0.201551
Got2	0.100878	-0.8946	0.775028	0.272236
Fh1	-0.34226	-0.40018	0.640833	0.14148
Ech1	-0.38388	-0.19914	0.524585	0.02686
Ndufa5	0.014507	-0.44236	0.505695	0.016908
Pdhb	-0.13829	-0.58668	0.660994	0.192068
Cox7a2l	-0.3767	-0.47188	0.685739	0.22735
Ndufa7	-0.0532	-0.22044	0.370063	-0.07873
Fdx1	0.105911	-0.33805	0.373729	-0.066
Cs	-0.51736	-0.30007	0.624736	0.186546
Afg3l2	-0.44186	-0.70569	0.860528	0.424739
Surf1	-0.0867	-0.19773	0.351512	-0.0561
Hadha	-0.05362	-0.48879	0.530512	0.123669
Mfn2	-0.73919	-0.55341	0.873115	0.477905
Aco2	-0.20581	-0.36311	0.508251	0.115167
Ndufa9	-0.95281	-0.34933	0.824136	0.446638
Atp5c1	-0.40315	-0.6834	0.801429	0.426464
Sdhb	0.116106	-0.71835	0.592653	0.220601
Casp7	-0.14277	0.508798	-0.11371	-0.47829
Echs1	0.217706	-0.25427	0.23161	-0.12581
Sdhd	-0.08004	-0.79854	0.719579	0.378379
Slc25a11	-0.08163	-0.39091	0.448294	0.107631
Ndufa8	-0.20781	-0.50139	0.576221	0.239608
Grpel1	0.128737	-0.16052	0.195561	-0.1324
Uqcr10	-0.4549	-0.54978	0.713718	0.387429
Ndufv1	-0.04357	-0.95246	0.792779	0.481281
Cox17	-0.12484	-0.55872	0.56349	0.258551
Ndufa4	-0.13954	-0.53075	0.540657	0.259847
Phyh	-0.14906	0.218003	0.042659	-0.23127
Timm50	-0.13896	-0.65988	0.620641	0.352969
Slc25a12	-1.10906	-0.48471	0.935002	0.667377
Atp1b1	0.063194	-0.80218	0.622494	0.361961
Ndufc2	-0.44074	0.26941	0.130514	-0.12652
Mtrf1	0.251496	-0.49244	0.329539	0.075235
Etfa	-0.76069	-0.05154	0.485456	0.231178
Etfb	-0.12772	0.139674	0.075591	-0.17628
Ndufb2	-0.30085	-0.55718	0.60848	0.37602
Cox7a2	-0.31122	-0.51494	0.58033	0.358217
Ndufab1	-0.43078	-0.51747	0.63073	0.418565
Ndufa3	-0.27971	-0.3485	0.442677	0.24912
Ndufs7	-0.71803	0.054179	0.363849	0.181951
Rhot2	-0.13555	0.179781	0.01823	-0.15691
Mrpl35	-0.33424	-0.13742	0.313118	0.148979
Uqcrc1	-0.46975	-0.67484	0.73128	0.567903
Uqcrfs1	-0.14302	-0.49282	0.464709	0.301365
Ndufb5	-0.79722	-0.42023	0.702004	0.550053
Cyb5a	-0.76013	0.007567	0.396449	0.253212
Nnt	-0.68728	-0.66878	0.813789	0.67322
Opa1	-0.3563	-0.6357	0.640019	0.509832
Ndufs3	-0.05673	-0.8544	0.639832	0.538541
Lrpprc	-0.0375	-0.89067	0.65432	0.555608
Prdx3	-0.37769	-0.22064	0.351213	0.26963
Etfdh	-0.72187	-0.07733	0.397249	0.341304
Rhot1	-1.07174	-0.35473	0.73522	0.684811
Mgst3	-0.04281	-0.57707	0.421364	0.381711
Ndufs4	-0.99124	-0.3619	0.698883	0.660485
Mrps22	-0.20411	-0.39967	0.368336	0.343195
Idh3g	-0.24974	-0.10271	0.183372	0.174593
Vdac3	-0.32429	-0.3811	0.400064	0.395863
Cox8a	-0.25568	-0.5492	0.480099	0.479355
Mrps12	-0.25151	-0.57163	0.486199	0.501198
Atp5a1	-0.30592	-0.62411	0.543751	0.562394
Atp6v0c	-0.30362	-0.16783	0.237116	0.258961
Uqcr11	0.02848	-0.30618	0.175644	0.211232
Ndufs1	-0.6839	-0.53185	0.64172	0.679524
Sdha	-0.36071	-0.54119	0.500572	0.546778
Ndufa6	-0.64832	-0.59868	0.665393	0.714595
Sucla2	-1.02941	-0.53953	0.780546	0.863027
Acadsb	-0.50437	0.005766	0.182446	0.26766
Slc25a4	-0.41223	-0.74583	0.639026	0.732182
Ndufs8	-0.1554	-0.51492	0.369974	0.465319
Slc25a20	-0.61692	-0.14842	0.320461	0.438969
Idh3a	-0.12463	-1.05857	0.707359	0.828282
Uqcrc2	0.051485	-0.57705	0.305523	0.432185
Dlst	-0.37499	-0.79525	0.637666	0.770772
Abcb7	-0.76615	-0.0431	0.308494	0.445189
Mdh1	-0.32022	-0.72608	0.563931	0.704432
Timm9	0.120909	-0.76539	0.393625	0.535145
Cox6c	-0.36688	-0.78249	0.619922	0.765714
Ndufb3	-0.21819	-0.49519	0.359594	0.511484
Mrpl15	-0.16642	-0.65514	0.442707	0.595751
Cox5b	-0.8278	-0.3701	0.537415	0.711183
Pmpca	-0.80533	-0.11146	0.34952	0.535611
Cox6a1	0.052099	-0.79769	0.42507	0.613103
Suclg1	-0.35226	-0.23331	0.215167	0.433261
Cox7c	-0.29513	-0.48739	0.345284	0.59461
Mtx2	-0.57387	-0.57168	0.518872	0.7828
Atp5d	-0.1515	-0.50643	0.286857	0.552571
Oxa1l	-0.64422	-0.29558	0.365056	0.63127
Pdp1	-0.10441	-0.388	0.180853	0.460344
Vdac1	-1.07874	-0.52538	0.697265	0.99524
Timm10	-0.08071	-0.51181	0.242731	0.545017
Atp5o	0.089294	-0.92995	0.426384	0.772656
Mtrr	-1.15341	-0.20225	0.493471	0.839941
Tomm70a	-0.70098	-0.39355	0.418638	0.768006
Atp6v0b	-0.29473	-0.42967	0.261979	0.611761
Mdh2	-0.4599	-0.60641	0.445979	0.812047
Polr2f	-0.28661	-0.36129	0.204717	0.57265
Atp5b	-0.38475	-0.68943	0.453952	0.851458
Atp6ap1	-0.57195	-0.63173	0.497763	0.897342
Ndufb8	-0.10751	-0.43197	0.138048	0.5829
Uqcrb	-0.68441	-0.49449	0.434966	0.882439
Uqcrq	-0.4913	-0.56685	0.395785	0.846842
Mrps11	-0.34651	-0.69215	0.385841	0.902438
Cox15	-0.47859	-0.33607	0.201344	0.731011
Tomm22	-0.26304	-0.14226	-0.02838	0.511896
Aifm1	-0.83931	-0.56728	0.50947	1.0534
Ndufs6	-0.42357	-0.4829	0.263312	0.818781
Atp6v1d	-0.55467	-0.76301	0.493773	1.08197
Acaa1a	-1.16981	-0.12507	0.334067	0.939839
Atp6v1f	-0.36628	-0.68779	0.348223	0.962695
Ndufb6	-0.61675	-0.5683	0.379	0.995453
Pdhx	-0.76664	-0.69815	0.521599	1.16187
Idh1	-1.01943	0.108755	0.095643	0.736741
Slc25a5	-0.41708	-0.65811	0.329608	0.992243
Cox11	-0.36944	-0.41973	0.135814	0.829265
Atp5g1	-0.0059	-0.56958	0.051967	0.795315
Cpt1a	-1.05123	0.571167	-0.26227	0.52232
Atp6v1c1	-0.6574	-0.12606	-0.00141	0.848253
Mrpl34	-0.53347	-0.38193	0.093921	0.988964
Gpx4	-0.50417	0.121189	-0.27669	0.668241
Atp5e	-0.31378	-0.20511	-0.15766	0.818521
Atp6v1h	-1.11427	-0.24426	0.209841	1.21836
Atp6v1g1	-0.27912	-0.48232	-0.15601	1.19761
