## Supplementary Table 5 for "Suppression of astrocyte BMP signaling improves fragile X syndrome molecular signatures and functional deficits"

### Sheet: Sheet1
	Comparison 1: WT to FXS				Comparison 2: FXS to FXS;Smad4cKO				Comparison 3: WT to WT;Smad4cKO				Comparison 4: WT to FXS;Smad4cKO					WT	WT;Smad4cKO	FXS	FXS;Smad4cKO
	log2FoldChange	pvalue	padj		log2FoldChange	pvalue	padj		log2FoldChange	pvalue	padj		log2FoldChange	pvalue	padj			Avg TPM	Avg TPM	Avg TPM	Avg TPM
Acvr1b	0.0207469	0.9056	0.999036		0.00398621	0.974752	0.999722		-0.00829182	0.956405	0.997619		0.0289146	0.871996	0.983411			12.194	12.237	13.077	13.2807
Acvr1c	0.00695835	0.972275	0.999036		-0.664908	0.000296942	0.029888		-0.852018	0.000566918	0.0374074		-0.656856	0.0101119	0.168322			1.4605	0.815167	1.542	0.982
Acvr2a	0.0367873	0.705704	0.999036		-0.00509951	0.952451	0.999722		-0.0908459	0.242917	0.964156		0.0363035	0.708955	0.959731			12.4742	11.7863	13.4514	13.5953
Acvr2b	-0.207083	0.00211235	0.103337		-0.156191	0.10099	0.999722		-0.205259	0.104239	0.880897		-0.356916	0.000464621	0.0242275			18.336	16.0983	16.7494	15.2402
Acvrl1	-1.27376	0.00145202	0.0819987		0.236668	0.421878	0.999722		-0.125398	0.733914	0.988566		-1.02832	0.0361746	0.333708			10.4767	9.61533	4.5018	5.397
Bambi	-0.338535	0.375799	0.999036		-0.0347186	0.921069	0.999722		-0.352365	0.469182	0.983703		-0.365614	0.30384	0.814651			3.48375	2.70567	2.8644	2.851
Bmp1	0.180572	0.0397594	0.565896		-0.0147239	0.870296	0.999722		0.156413	0.0468138	0.66891		0.170513	0.0400536	0.351629			40.4415	45.504	48.0738	48.3997
Bmp10	NA	NA	NA		NA	NA	NA		NA	NA	NA		NA	NA	NA			0	0	0	0
Bmp15	-0.348109	0.604177	0.999036		2.00181	3.37175e-05	0.00525486		1.34801	0.00116072	0.0649684		1.65956	0.000146292	0.0111487			1.6715	4.314	1.3346	5.644
Bmp2	-0.282362	0.440355	0.999036		0.563926	0.156035	0.999722		-0.182196	0.722068	0.988446		0.283122	0.489043	0.899646			1.33775	1.1905	1.1472	1.7265
Bmp2k	0.219641	0.0348825	0.534705		-0.375654	7.73616e-06	0.00147537		-0.30897	0.00110476	0.0628815		-0.151014	0.161322	0.670994			68.0605	55.3215	83.0866	65.0327
Bmp3	0.0923984	0.863137	0.999036		-0.0480252	0.925519	0.999722		-0.654076	0.22479	0.956846		0.0431002	0.94331	0.994606			0.609	0.392333	0.69	0.66675
Bmp4	0.311965	0.654947	0.999036		0.161425	0.856888	0.999722		-0.19762	0.627494	0.983703		0.475426	0.42704	0.876384			8.0915	7.09317	10.5166	12.022
Bmp5	-0.619667	0.236553	0.989192		-0.415012	0.436536	0.999722		0.0226027	0.95945	0.997619		-1.03601	0.0249667	0.280061			0.404	0.412833	0.2676	0.2095
Bmp6	-0.378119	0.2467	0.992556		-0.225756	0.29127	0.999722		-0.17409	0.637486	0.983703		-0.597334	0.0970842	0.548722			2.90275	2.59983	2.3504	2.046
Bmp7	0.602403	0.00243545	0.112958		-0.772685	0.000680553	0.0544969		-0.531809	0.0290315	0.543528		-0.165317	0.442392	0.880964			17.5502	12.3385	28.0902	16.6182
Bmp8a	0.425493	0.503913	0.999036		-1.27252	0.0881017	NA		0.00878452	0.985994	0.999297		-0.839893	0.246046	0.765327			0.163	0.163667	0.238	0.091
Bmper	0.158316	0.388443	0.999036		-0.346429	0.00783846	0.285033		-0.157087	0.372278	0.983374		-0.182013	0.43517	0.87956			5.2875	4.77083	6.197	4.9405
Bmpr1a	0.0733231	0.382974	0.999036		-0.27825	0.00437363	0.192095		-0.277746	1.80362e-05	0.00230523		-0.199929	0.0340226	0.323523			41.7065	34.6072	46.014	38.544
Bmpr1b	0.050412	0.65609	0.999036		-0.213368	0.0835042	0.964391		-0.166234	0.0499408	0.691671		-0.157658	0.299148	0.811847			92.6158	85.261	102.089	91.1368
Bmpr2	-0.0525877	0.608758	0.999036		0.115912	0.119128	0.999722		0.12584	0.207383	0.956846		0.0684568	0.556438	0.923752			31.1687	34.1857	31.4802	34.6572
Cer1	-0.459843	0.8909	NA		NA	NA	NA		-0.546124	0.865567	NA		-0.575791	0.870568	NA			0.07	0	0	0
Chrd	-0.175492	0.29491	0.999036		-0.0709725	0.615255	0.999722		-0.141894	0.414734	0.983703		-0.243438	0.195723	0.713332			15.9398	14.534	14.726	14.2393
Chrdl1	0.751104	0.000210185	0.0272789		-0.100884	0.593852	0.999722		0.139281	0.496607	0.983703		0.654538	1.06584e-06	0.000180408			16.5733	18.5892	29.3152	27.6902
Chrdl2	-0.565731	0.509325	0.999036		-0.336668	0.608168	NA		-0.565324	0.602139	0.983703		-0.898031	0.26931	0.786331			0.54575	0.366333	0.3972	0.3145
Crim1	-0.0937742	0.466109	0.999036		-0.143322	0.187631	0.999722		-0.0863929	0.515206	0.983703		-0.232275	0.0875475	0.527973			16.5953	15.6953	16.3112	15.0023
Dand5	-0.0329142	0.861125	0.999036		-0.065681	0.774351	0.999722		0.134871	0.257636	0.970496		-0.0959846	0.643369	0.946418			7.35775	8.13233	7.6112	7.35125
Grem1	0.753081	0.451208	NA		-0.932647	0.359206	NA		-1.12132	0.424022	NA		-0.222303	0.873584	NA			0.17025	0.0798333	0.308	0.16375
Grem2	-0.367831	0.413022	0.999036		0.360428	0.43245	0.999722		-0.677197	0.15006	0.949993		-0.00498438	0.992137	0.998422			0.5665	0.359667	0.4638	0.60075
Id1	-0.322701	0.291387	0.999036		-1.70995	1.55119e-08	6.81302e-06		-1.15995	0.000417811	0.0313546		-2.02132	5.29589e-08	1.494e-05			99.6815	44.4235	82.5638	26.1453
Id2	0.00205473	0.995467	0.999036		-0.418613	0.22557	0.999722		-0.630082	0.00522857	0.196595		-0.411587	0.172428	0.68568			314.43	202.973	324.224	249.686
Id3	-0.129651	0.622231	0.999036		-2.01823	2.69077e-22	6.50002e-19		-2.27994	1.35149e-23	3.13391e-20		-2.14335	6.00945e-20	1.61053e-16			381.087	78.8513	361.778	91.1175
Id4	0.0428395	0.872302	0.999036		-0.760724	0.000650757	0.0532885		-0.846886	7.16138e-06	0.00104724		-0.713278	0.000412032	0.0220849			368.118	204.7	393.114	237.793
Inha	-0.0196473	0.956269	0.999036		0.143229	0.590728	0.999722		-0.387472	0.282976	0.97152		0.131367	0.668251	0.951686			32.5175	24.8732	33.1212	37.6108
Inhba	-0.205338	0.442791	0.999036		-0.589059	0.0217985	0.526579		-0.597269	0.0234062	0.482056		-0.794189	0.00101999	0.0415951			3.911	2.617	3.5472	2.42225
Inhbb	0.667792	0.00568437	0.190521		0.163149	0.390985	0.999722		0.300136	0.217564	0.956846		0.83594	0.000387926	0.0213287			14.7442	18.5028	24.551	28.0527
Inhbc	1.0385	0.465382	NA		-1.44026	0.276283	NA		-0.556626	0.709326	NA		-0.421829	0.806379	NA			0.07375	0.0456667	0.1444	0.03825
Inhbe	-1.11296	0.584756	NA		-0.697597	0.835163	NA		-1.76199	0.497897	NA		-1.79699	0.489603	NA			0.26675	0	0.0902	0
Kcp	-1.54055	0.00090123	0.0601478		0.283941	0.523256	0.999722		-0.101695	0.77911	0.991041		-1.24612	0.027478	0.293547			4.68975	4.38117	1.6664	2.081
Nbl1	-0.375217	0.240856	0.989192		-0.431411	0.165561	0.999722		-0.22219	0.321332	0.975928		-0.803227	0.000148452	0.0112599			12.633	10.9298	10.0468	7.68175
Nog	-0.395045	0.415561	0.999036		0.0218589	0.948535	0.999722		-0.499177	0.327701	0.976622		-0.355761	0.482341	0.897581			15.2713	10.961	12.0286	12.6925
Pmepa1	-0.121107	0.565091	0.999036		2.93535	5.17674e-70	7.50317e-66		2.84038	1.72357e-72	2.79769e-68		2.8189	1.13716e-56	1.82855e-52			18.7165	135.384	18.0508	140.7
Smad1	0.0511621	0.667481	0.999036		-0.171434	0.0546909	0.827395		-0.0948297	0.470438	0.983703		-0.115512	0.434955	0.87956			22.2523	20.983	24.2796	21.8697
Smad2	0.119893	0.0794152	0.769839		0.0472996	0.578953	0.999722		0.218674	0.00145667	0.0764953		0.172501	0.0544588	0.415416			22.9185	26.661	26.5436	27.528
Smad3	-0.01412	0.927541	0.999036		-0.200851	0.0679114	0.90818		-0.090501	0.602762	0.983703		-0.211007	0.244138	0.764255			15.299	14.5443	15.9706	14.0855
Smad4	-0.0335913	0.678652	0.999036		-0.00861678	0.913036	0.999722		-0.0371671	0.659322	0.983873		-0.0368864	0.721555	0.961265			32.2927	31.6773	33.0884	33.4145
Smad5	0.124673	0.0233122	0.441401		0.0195663	0.714153	0.999722		0.069755	0.225349	0.956846		0.148877	0.0161683	0.220141			32.258	34.0177	36.8768	37.9995
Smad6	-0.0521172	0.848046	0.999036		-0.0477416	0.739509	0.999722		0.252221	0.283639	0.97152		-0.0967018	0.726016	0.9618			8.37575	10.1163	8.522	8.33675
Smad7	0.11709	0.678742	0.999036		0.352867	0.208955	0.999722		0.530409	0.00374065	0.154021		0.475142	0.00230319	0.0678537			27.2063	39.7912	31.0924	40.2792
Smad9	-0.0688199	0.694875	0.999036		-1.41855	1.14161e-14	1.50423e-11		-1.58438	4.62581e-10	2.34644e-07		-1.48286	7.50292e-17	1.00539e-13			8.7355	2.962	8.8	3.329
Tgfa	0.246991	0.350507	0.999036		-0.221908	0.350021	0.999722		0.0128832	0.963333	0.997619		0.0295353	0.891643	0.985268			6.79975	6.91233	8.5152	7.38325
Tgfb1	-0.591961	0.215025	0.973421		-0.0373137	0.935012	0.999722		-0.160861	0.53026	0.983703		-0.629334	0.0487159	0.390504			6.612	5.99683	4.557	4.54725
Tgfb2	0.215798	0.0702912	0.737191		-0.514595	2.22062e-06	0.000473319		-0.298903	0.0213675	0.458173		-0.293498	0.0429313	0.366226			18.363	15.097	22.4094	15.9017
Tgfb3	-0.245603	0.0906022	0.802262		-0.103836	0.502727	0.999722		-0.402956	0.0306986	0.553351		-0.345056	0.0258078	0.284563			5.57325	4.26367	4.946	4.6855
Tgfbr1	-0.225273	0.495966	0.999036		-0.00467569	0.986468	0.999722		-0.0763787	0.77901	0.991041		-0.225229	0.447407	0.883061			27.2452	26.0098	24.2452	24.6255
Tgfbr2	-0.715508	0.0212856	0.421047		-0.0054061	0.985073	0.999722		-0.190614	0.275364	0.97152		-0.717533	3.98948e-05	0.00403464			11.6825	10.3705	7.4054	7.547
Tgfbr3	-0.912673	0.00452984	0.167417		-0.228184	0.324642	0.999722		-0.346169	0.227485	0.956846		-1.13423	0.000370103	0.0205926			3.0315	2.39	1.6758	1.46275
Tgfbrap1	0.00971753	0.912629	0.999036		0.0355538	0.648352	0.999722		0.00887946	0.911385	0.994443		0.04967	0.568158	0.925992			23.5957	23.9705	25.0012	25.9525
Twsg1	-0.0930467	0.561812	0.999036		0.159431	0.294278	0.999722		0.164007	0.189235	0.956846		0.0754742	0.482036	0.897539			8.20975	9.23617	8.0346	9.16175
