## Supplementary Table 7 for "Suppression of astrocyte BMP signaling improves fragile X syndrome molecular signatures and functional deficits"

### Sheet: Summary
Differentially Expressed Protein Lists
ER-TurboID proteomics data
Comparison 1: FXS vs. WT (UP = upregulated in FXS)
Comparison 2: FXS;Smad4cKO vs. FXS (UP = upregulated in FXS;Smad4cKO)
Comparison 3: WT;Smad4cKO vs. WT (UP = upregulated in WT;Smad4cKO)
Comparison 4: FXS;Smad4cKO vs. WT (UP = upregulated in FXS;Smad4cKO)

### Sheet: Comparison_1_UP
Up in FXS
Protein	Locus	Fold Change	p-value
Phkg1	P07934	1.318	0.0117
Echdc1	Q9D9V3	1.327	0.0171
Crip2	Q9DCT8	1.38	0.0212
Tpd52	Q62393	1.689	0.0351
Kcnab2	P62482	1.336	0.04
Tjp2	Q9Z0U1	1.343	0.0454

### Sheet: Comparison_1_DOWN
Down in FXS
Protein	Locus	Fold Change	p-value
Nrxn2	E9Q7X7	0.602	0.000475
Glud1	P26443	0.671	0.000576
Cntnap1	O54991	0.737	0.00128
Nrcam	Q810U4	0.664	0.00139
Tmed9	Q99KF1	0.657	0.00164
Plxnb1	Q8CJH3	0.767	0.002
Ogdh	Q60597	0.707	0.00268
Il6st	Q00560	0.516	0.00479
Plxnb2	B2RXS4	0.756	0.00499
Shfl	Q8CAK3	0.769	0.00575
Nrxn3	Q6P9K9	0.52	0.00737
Ptprz1	B9EKR1	0.679	0.008
Tmed4	Q8R1V4	0.645	0.00824
Erp29	P57759	0.704	0.00856
Prkcsh	O08795	0.703	0.00949
Hapln1	Q9QUP5	0.546	0.00969
Heph	Q9Z0Z4	0.482	0.00993
Rock2	P70336	0.748	0.0101
Ccdc47	Q9D024	0.733	0.0116
Eno2	P17183	0.753	0.0117
Bcan	Q61361	0.667	0.0121
Ncln	Q8VCM8	0.746	0.0123
Gpc5	Q8CAL5	0.543	0.0131
Csl	Q80X68	0.733	0.0143
Adam23	Q9R1V7	0.787	0.0149
Acan	Q61282	0.445	0.0154
Vcam1	P29533	0.788	0.0156
Gprin1	Q3UNH4	0.7	0.0163
Psmb7	P70195	0.59	0.0165
Gabra4	Q9D6F4	0.692	0.0169
Marcksl1	P28667	0.589	0.0179
Itgb8	Q0VBD0	0.765	0.018
Dpysl2	O08553	0.778	0.0185
Ganab	Q8BHN3	0.714	0.0188
Daam2	Q80U19	0.726	0.0196
Clta	O08585	0.391	0.0197
Sema4a	Q62178	0.79	0.02
Lman1	Q9D0F3	0.789	0.0206
Slc1a6	O35544	0.551	0.0207
Ncam1	P13595	0.491	0.0214
Ctsd	P18242	0.672	0.0215
Ckap4	Q8BMK4	0.655	0.0232
Ttyh1	Q9D3A9	0.73	0.0246
Glg1	Q61543	0.616	0.0246
Myl1	P05977	0.624	0.027
Basp1	Q91XV3	0.536	0.0272
Hbb-bs	A8DUK4	0.547	0.0278
Erlin2	Q8BFZ9	0.695	0.0282
Gap43	P06837	0.289	0.0288
Eea1	Q8BL66	0.799	0.0295
Fgg	Q8VCM7	0.476	0.0302
Aldoart1	A6ZI46	0.557	0.0305
Aco2	Q99KI0	0.69	0.0311
Cltb	Q6IRU5	0.428	0.0315
Slc1a3	P56564	0.678	0.032
Ncan	P55066	0.697	0.0324
Adss1	P28650	0.671	0.0332
Tnr	Q8BYI9	0.607	0.0339
Snca	O55042	0.755	0.0342
Aldoa	P05064	0.559	0.0344
Zmpste24	Q80W54	0.683	0.0345
Emc10	Q3TAS6	0.707	0.0346
Clptm1	Q8VBZ3	0.63	0.0348
Nomo1	Q6GQT9	0.719	0.0353
Aldoart2	A6ZI47	0.583	0.0359
Cend1	Q9JKC6	0.657	0.0359
Myl4	P09541	0.616	0.0374
Steap3	Q8CI59	0.797	0.0382
Cnpy2	Q9QXT0	0.656	0.0388
Bin1	O08539	0.73	0.0391
Tppp	Q7TQD2	0.707	0.0393
Frrs1l	B1AXV0	0.511	0.0393
Ipo4	Q8VI75	0.724	0.0405
Rhoj	Q9ER71	0.71	0.0411
Rhog	P84096	0.71	0.0411
Sncb	Q91ZZ3	0.748	0.0426
Sgpl1	Q8R0X7	0.636	0.0431
Hapln4	Q80WM4	0.691	0.044
Napb	P28663	0.771	0.0444
Lrp1	Q91ZX7	0.79	0.0457
Prnp	P04925	0.306	0.0459
F3	P20352	0.669	0.0462
Ubr3	Q5U430	0.649	0.0465
Snrnp200	Q6P4T2	0.717	0.0474
Cnpy4	Q8BQ47	0.795	0.0474
Plpp3	Q99JY8	0.328	0.0484
Atp6v1h	Q8BVE3	0.793	0.0492
Stx1a	O35526	0.556	0.0492
Cs	Q9CZU6	0.74	0.0492

### Sheet: Comparison_2_UP
Up in FXS;Smad4cKO
Protein	Locus	Fold Change	p-value
Ap2a2	P17427	1.381	3.45e-05
Ap1b1	O35643	1.397	0.000549
Ap2b1	Q9DBG3	1.375	0.000962
Aldoc	P05063	1.728	0.0013
Mapre1	Q61166	1.715	0.00135
Mios	Q8VE19	1.761	0.00276
Ppp2r1a	Q76MZ3	1.385	0.00458
Bin1	O08539	1.474	0.0072
Ktn1	Q61595	1.573	0.00729
Septin3	Q9Z1S5	1.398	0.00768
Synj1	Q8CHC4	1.557	0.00852
Cplx2	P84086	1.306	0.00871
Coro1a	O89053	1.653	0.009
Aak1	Q3UHJ0	1.527	0.0105
Appl1	Q8K3H0	1.833	0.0114
Eif3a	P23116	1.839	0.0121
Picalm	Q7M6Y3	1.772	0.0141
Usp7	Q6A4J8	1.485	0.0162
Nbea	Q9EPN1	1.504	0.0167
Aimp1	P31230	1.319	0.0189
Ppp2r2d	Q925E7	1.36	0.0194
Ppp2r2a	Q6P1F6	1.36	0.0194
Ehd1	Q9WVK4	1.579	0.0198
Ckb	Q04447	1.515	0.0204
Hip1	Q8VD75	1.311	0.0209
Ccar1	Q8CH18	1.512	0.0213
Relch	Q148V7	1.338	0.0218
Man1a2	P39098	1.433	0.0221
Pck2	Q8BH04	1.587	0.0234
Fscn1	Q61553	1.735	0.0242
Mbnl3	Q8R003	1.466	0.0243
Fxr1	Q61584	1.402	0.0266
Hook3	Q8BUK6	1.452	0.0275
Dnm3	Q8BZ98	1.336	0.029
Slc25a23	Q6GQS1	1.356	0.0293
Cyrib	Q921M7	1.357	0.0297
Pygl	Q9ET01	1.514	0.0309
Acaa2	Q8BWT1	1.54	0.0311
Eef1g	Q9D8N0	1.415	0.0316
Crocc	Q8CJ40	1.741	0.0336
Hsp90aa1	P07901	1.303	0.0338
Ak1	Q9R0Y5	1.466	0.0347
Coro1b	Q9WUM3	1.795	0.0351
Acot3	Q9QYR7	2.037	0.0354
Ptpn2	Q06180	1.795	0.0359
Nufip2	Q5F2E7	1.345	0.0359
Acot1	O55137	2.091	0.0365
Fh	P97807	1.482	0.0367
Acly	Q91V92	1.422	0.0387
Tars1	Q9D0R2	1.442	0.0398
Septin6	Q9R1T4	1.783	0.0413
Tppp	Q7TQD2	1.425	0.0418
Agl	F8VPN4	1.468	0.0424
Rab14	Q91V41	1.301	0.0426
Tns2	Q8CGB6	1.43	0.0453
Tns1	E9Q0S6	1.43	0.0453
Ap2m1	P84091	1.365	0.046
Cpsf6	Q6NVF9	1.564	0.0461
Nlrx1	Q3TL44	1.581	0.0465
Gstp1	P19157	1.461	0.0468
Vps35	Q9EQH3	1.423	0.047
Septin11	Q8C1B7	1.779	0.0477
Uba3	Q8C878	1.402	0.0478
Lxn	P70202	1.455	0.048
Rab3a	P63011	1.28	0.0486
Wasf3	Q8VHI6	1.524	0.0486
Rufy1	Q8BIJ7	1.933	0.0487
Septin7	O55131	1.677	0.0495
Septin8	Q8CHH9	1.787	0.0497

### Sheet: Comparison_2_DOWN
Down in FXS;Smad4cKO
Protein	Locus	Fold Change	p-value
Bcan	Q61361	0.542	0.00565
Gpc5	Q8CAL5	0.653	0.0119
Hapln1	Q9QUP5	0.574	0.0148
Vcan	Q62059	0.565	0.0155
Ncan	P55066	0.624	0.0181
Emc8	O70378	0.703	0.0195
Emc7	Q9EP72	0.698	0.0229
Negr1	Q80Z24	0.503	0.0286
Lemd3	Q9WU40	0.188	0.0326
Vps11	Q91W86	0.679	0.036
Emc2	Q9CRD2	0.683	0.036
Emc1	Q8C7X2	0.71	0.0383
Lsamp	Q8BLK3	0.518	0.0385
Sorcs2	Q9EPR5	0.765	0.0429
Cdh19	E9Q3A7	0.613	0.0436
Ntm	Q99PJ0	0.444	0.0439
Igsf21	Q7TNR6	0.683	0.044
Vcam1	P29533	0.707	0.0475
Ckap4	Q8BMK4	0.722	0.0488

### Sheet: Comparison_3_UP
Up in WT;Smad4cKO
Protein	Locus	Fold Change	p-value
C3	P01027	1.379	0.00749
Elp4	Q9ER73	2.739	0.0147
Pals1	Q9JLB2	1.879	0.0148
Phkg1	P07934	2.464	0.0252
Ss18l1	Q8BW22	1.68	0.0274
Aftph	Q80WT5	1.964	0.0373
Lypla2	Q9WTL7	2.181	0.0387
Kank1	E9Q238	2.054	0.0416
Washc2	Q6PGL7	2.195	0.0419
Cct5	P80316	1.675	0.0453
Asrgl1	Q8C0M9	2.407	0.046
Acot3	Q9QYR7	2.001	0.0496

### Sheet: Comparison_3_DOWN
Down in WT;Smad4cKO
Protein	Locus	Fold Change	p-value
Bcan	Q61361	0.491	0.00285
Lrp4	Q8VI56	0.441	0.00311
Gpc5	Q8CAL5	0.478	0.00374
Hapln1	Q9QUP5	0.444	0.0055
Vcam1	P29533	0.726	0.01
Ckap4	Q8BMK4	0.59	0.0113
Ncan	P55066	0.568	0.0119
Acan	Q61282	0.411	0.0124
Hapln4	Q80WM4	0.529	0.0135
Erlin2	Q8BFZ9	0.673	0.0164
Myl4	P09541	0.473	0.0216
Myh14	Q6URW6	0.682	0.0222
Nrcam	Q810U4	0.675	0.0253
Tnr	Q8BYI9	0.61	0.0278
Prnp	P04925	0.306	0.0282
Nomo1	Q6GQT9	0.634	0.0283
Lrp8	Q924X6	0.591	0.0285
Basp1	Q91XV3	0.263	0.0286
Myl1	P05977	0.478	0.029
Gap43	P06837	0.293	0.0308
Myh9	Q8VDD5	0.681	0.0312
Plpp3	Q99JY8	0.294	0.0322
Glg1	Q61543	0.683	0.0337
Zmpste24	Q80W54	0.691	0.0382
Sgpl1	Q8R0X7	0.616	0.0384
F3	P20352	0.621	0.0398
Ppt1	O88531	0.729	0.0402
Vcan	Q62059	0.483	0.0413
Neurod6	P48986	0.242	0.0424
Ncam1	P13595	0.569	0.0428
Clu	Q06890	0.6	0.0442
Atp6v0c	P63082	0.328	0.0444
Iglon5	Q8HW98	0.278	0.0448
Vps11	Q91W86	0.652	0.0448
Atp6v0a1	Q9Z1G4	0.32	0.0452
Cntn1	P12960	0.298	0.0473
Myl3	P09542	0.438	0.0486
Nrxn2	E9Q7X7	0.644	0.0493

### Sheet: Comparison_4_UP
Up in FXS;Smad4cKO
Protein	Locus	Fold Change	p-value
Npm1	Q61937	1.456	0.00057
Hbb-b2	P02089	14.265	0.00158
Mapre1	Q61166	1.751	0.00205
Nadk2	Q8C5H8	1.756	0.00254
Mios	Q8VE19	1.662	0.00318
Tpd52	Q62393	1.791	0.0059
Nufip2	Q5F2E7	1.772	0.00674
Tns2	Q8CGB6	1.955	0.00773
Tns1	E9Q0S6	1.955	0.00773
Synj1	Q8CHC4	1.449	0.00854
Tom1	O88746	1.586	0.00947
Tom1l2	Q5SRX1	1.538	0.0099
Eif3a	P23116	1.851	0.0103
Ccar1	Q8CH18	1.737	0.0113
Coro1b	Q9WUM3	1.692	0.0113
Otub1	Q7TQI3	1.446	0.014
Gja1	P23242	2.605	0.0145
Traf7	Q922B6	1.407	0.0146
Rufy1	Q8BIJ7	2.159	0.0146
Rnf214	Q8BFU3	1.451	0.0151
Picalm	Q7M6Y3	1.763	0.0168
Mink1	Q9JM52	1.629	0.0182
Hbb-b1	P02088	2.145	0.0212
Prpf40a	Q9R1C7	1.425	0.0226
Uba52	P62984	1.271	0.0235
Appl2	Q8K3G9	1.936	0.0244
Ehd1	Q9WVK4	1.537	0.0262
Pabpc4l	G5E8X2	5.455	0.0263
Aimp1	P31230	1.33	0.0269
Hook3	Q8BUK6	1.507	0.0272
Stk11	Q9WTK7	1.307	0.0273
Uba3	Q8C878	1.531	0.0292
Arfgap1	Q9EPJ9	1.676	0.0295
Nap1l4	Q78ZA7	1.497	0.0308
Kif3b	Q61771	1.502	0.0319
Aftph	Q80WT5	2.464	0.0324
Ube2o	Q6ZPJ3	1.518	0.0326
Mmut	P16332	1.737	0.033
Ak1	Q9R0Y5	1.457	0.0334
Rasal1	Q9Z268	1.498	0.0342
Ktn1	Q61595	1.496	0.035
Brsk2	Q69Z98	1.47	0.0356
Srprb	P47758	1.702	0.0362
Acot3	Q9QYR7	2.088	0.0367
Phf24	Q80TL4	1.316	0.0375
Gm10358	A0A1D5RLD8	1.55	0.0376
Kif3c	O35066	2.007	0.0382
Apc2	Q9Z1K7	1.838	0.039
Uncharacterized protein C1orf198 homolog OS=Mus musculus OX=10090	Q8C3W1	2.353	0.039
Gm3839	S4R1W1	1.556	0.039
Acot1	O55137	2.145	0.0396
Rab3gap2	Q8BMG7	1.615	0.0399
Arfgap2	Q99K28	1.516	0.0401
Vps35	Q9EQH3	1.415	0.0402
Chmp4b	Q9D8B3	1.431	0.041
Pde1b	Q01065	1.712	0.0416
Acbd5	Q5XG73	2.321	0.0423
Wdr59	Q8C0M0	1.633	0.0428
Lin7a	Q8JZS0	1.342	0.0428
Lin7b	O88951	1.342	0.0428
Gapdh	P16858	1.512	0.0429
Echdc1	Q9D9V3	2.18	0.0433
Sh3glb2	Q8R3V5	1.373	0.0443
Exoc5	Q3TPX4	1.296	0.0474
Pcm1	Q9R0L6	1.855	0.0476
Septin6	Q9R1T4	1.611	0.048
Fscn1	Q61553	1.368	0.049

### Sheet: Comparison_4_DOWN
Down in FXS;Smad4cKO
Protein	Locus	Fold Change	p-value
Hapln4	Q80WM4	0.409	0.00157
Bcan	Q61361	0.362	0.00162
Lrp4	Q8VI56	0.362	0.00222
Nrxn3	Q6P9K9	0.41	0.00267
Ntrk2	P15209	0.594	0.00281
Gpc5	Q8CAL5	0.355	0.00299
Hapln1	Q9QUP5	0.314	0.00304
Basp1	Q91XV3	0.418	0.00316
Ckap4	Q8BMK4	0.473	0.00338
Tmed4	Q8R1V4	0.519	0.00401
Ncan	P55066	0.435	0.00458
Zmpste24	Q80W54	0.527	0.00484
Ganab	Q8BHN3	0.552	0.00528
Clu	Q06890	0.492	0.0065
Emc7	Q9EP72	0.603	0.00699
Ncln	Q8VCM8	0.59	0.00707
Acan	Q61282	0.333	0.00747
Vcam1	P29533	0.557	0.00787
Ctsd	P18242	0.557	0.00852
Emc2	Q9CRD2	0.65	0.0089
Nomo1	Q6GQT9	0.539	0.00981
Vps11	Q91W86	0.532	0.0102
Ptprz1	B9EKR1	0.605	0.0104
Glg1	Q61543	0.559	0.0104
Emc8	O70378	0.614	0.0116
Emc1	Q8C7X2	0.623	0.0118
Tnr	Q8BYI9	0.466	0.012
F3	P20352	0.505	0.0124
Asph	Q8BSY0	0.556	0.0124
Nrcam	Q810U4	0.558	0.0128
Ncam1	P13595	0.527	0.0129
Nrxn2	E9Q7X7	0.51	0.0131
Prkcsh	O08795	0.566	0.0145
Rap1b	Q99JI6	0.639	0.0153
Rap1a	P62835	0.639	0.0153
Sgpl1	Q8R0X7	0.479	0.0157
Emc10	Q3TAS6	0.574	0.0163
Lrpap1	P55302	0.469	0.019
Cnpy2	Q9QXT0	0.55	0.02
Gap43	P06837	0.229	0.0218
Itgb8	Q0VBD0	0.656	0.023
Txndc12	Q9CQU0	0.599	0.0244
Mdga1	Q0PMG2	0.536	0.0246
Vcan	Q62059	0.314	0.0251
Sema4a	Q62178	0.661	0.0258
Plxnb2	B2RXS4	0.649	0.0268
Prnp	P04925	0.195	0.0271
Ccdc47	Q9D024	0.658	0.0275
Itgav	P43406	0.671	0.0289
Erlin2	Q8BFZ9	0.626	0.0289
Plpp3	Q99JY8	0.22	0.0304
Rpn2	Q9DBG6	0.737	0.0343
Atp6v0a4	Q920R6	0.143	0.0345
Erlin1	Q91X78	0.649	0.0381
Atp6v0c	P63082	0.21	0.0381
Tmed10	Q9D1D4	0.657	0.0403
Clptm1	Q8VBZ3	0.673	0.0414
Lrp8	Q924X6	0.622	0.0421
Pnpla6	Q3TRM4	0.703	0.044
Mt1	P02802	0.621	0.0443
Sorcs2	Q9EPR5	0.576	0.0452
Cdh19	E9Q3A7	0.374	0.0454
Iglon5	Q8HW98	0.182	0.0455
Cntn1	P12960	0.169	0.0469
Cdh13	Q9WTR5	0.161	0.0473
Atp6v0a1	Q9Z1G4	0.243	0.0491
Neurod6	P48986	0.146	0.0496

### Sheet: FXS DEPs not Comparison 4 DEPs
Up in FXS, not Up DEP in Comparison 4		Down in FXS, not Down DEP in Comparison 4
Crip2		Aco2
Kcnab2		Adam23
Phkg1		Adss1
Tjp2		Aldoa
		Aldoart1
		Aldoart2
		Atp6v1h
		Bin1
		Cend1
		Clta
		Cltb
		Cnpy4
		Cntnap1
		Cs
		Csl
		Daam2
		Dpysl2
		Eea1
		Eno2
		Erp29
		Fgg
		Frrs1l
		Gabra4
		Glud1
		Gprin1
		Hbb-bs
		Heph
		Il6st
		Ipo4
		Lman1
		Lrp1
		Marcksl1
		Myl1
		Myl4
		Napb
		Ogdh
		Plxnb1
		Psmb7
		Rhog
		Rhoj
		Rock2
		Shfl
		Slc1a3
		Slc1a6
		Snca
		Sncb
		Snrnp200
		Steap3
		Stx1a
		Tmed9
		Tppp
		Ttyh1
		Ubr3
